# Male pathology regardless of behaviour drives transmission in an avian host-pathogen system

**DOI:** 10.1101/2023.09.28.559954

**Authors:** Erin L. Sauer, Chloe Connelly, Weston Perrine, Ashely C. Love, Sarah E. DuRant

## Abstract

Host sex is an important source of heterogeneity in the severity of epidemics. Pinpointing the mechanisms causing this heterogeneity can be difficult because differences in behaviour among sexes (e.g. greater territorial aggression in males) can bias exposure risk, obfuscating the role of immune function, which can lead to differences in pathology, in driving differential susceptibility between sexes. Thus, sex-biased transmission driven by differences in immune function independent of behaviour is poorly understood, especially in non-mammalian systems. Here we examine the previously unexplored potential for male-biased pathology to affect transmission using an avian host-pathogen system. We employ a sex-dependent multistate transmission model parameterized with isolated, individual-based experimental exposures of domestic canaries and experimental transmission data of house finches. The experiment revealed that male birds have shorter incubation periods, longer recovery periods, higher pathogen burdens, and greater disease pathology, than females. Our model revealed that male-biased pathology led to epidemic size rapidly increasing with the proportion of male birds, with a nearly 16-fold increase in total epidemic size from an all-female to an all-male simulation. Our results demonstrate that female-biased resistance, independent of male behaviour, can drive sex-dependent transmission in wildlife, indicating that sex-based differences in immune function, not just differences in exposure risk, can shape epidemic dynamics.
