## Supplementary material for "Male pathology regardless of behaviour drives transmission in an avian host-pathogen system": Sensitivity analysis

Percent.male	beta.m	beta.f	beta.mt	beta.ft	gamma.m	gamma.f	sigma.m	sigma.f	mu.m	mu.f	end.sum.EIRM
100	0.194444	0.083333	0.121315	0.111111	0.046511628	0.090909091	0.272727272	0.2	0.012244898	0.004761905	97.28213165
75	0.194444	0.083333	0.121315	0.111111	0.046511628	0.090909091	0.272727272	0.2	0.012244898	0.004761905	91.2408821
50	0.194444	0.083333	0.121315	0.111111	0.046511628	0.090909091	0.272727272	0.2	0.012244898	0.004761905	78.47047862
25	0.194444	0.083333	0.121315	0.111111	0.046511628	0.090909091	0.272727272	0.2	0.012244898	0.004761905	47.43817524
0	0.194444	0.083333	0.121315	0.111111	0.046511628	0.090909091	0.272727272	0.2	0.012244898	0.004761905	5.77227491
100	0.194444	0.083333	0.121315	0.111111	0.030855903	0.090909091	0.272727272	0.2	0.012244898	0.004761905	99.4867945
75	0.194444	0.083333	0.121315	0.111111	0.030855903	0.090909091	0.272727272	0.2	0.012244898	0.004761905	96.76743659
50	0.194444	0.083333	0.121315	0.111111	0.030855903	0.090909091	0.272727272	0.2	0.012244898	0.004761905	88.85949155
25	0.194444	0.083333	0.121315	0.111111	0.030855903	0.090909091	0.272727272	0.2	0.012244898	0.004761905	63.8765373
0	0.194444	0.083333	0.121315	0.111111	0.030855903	0.090909091	0.272727272	0.2	0.012244898	0.004761905	5.77227491
100	0.194444	0.083333	0.121315	0.111111	0.094417205	0.090909091	0.272727272	0.2	0.012244898	0.004761905	77.34321472
75	0.194444	0.083333	0.121315	0.111111	0.094417205	0.090909091	0.272727272	0.2	0.012244898	0.004761905	62.34077531
50	0.194444	0.083333	0.121315	0.111111	0.094417205	0.090909091	0.272727272	0.2	0.012244898	0.004761905	39.68339476
25	0.194444	0.083333	0.121315	0.111111	0.094417205	0.090909091	0.272727272	0.2	0.012244898	0.004761905	16.22380406
0	0.194444	0.083333	0.121315	0.111111	0.094417205	0.090909091	0.272727272	0.2	0.012244898	0.004761905	5.77227491
100	0.194444	0.083333	0.121315	0.111111	0.037099749	0.090909091	0.272727272	0.2	0.012244898	0.004761905	98.85938665
75	0.194444	0.083333	0.121315	0.111111	0.037099749	0.090909091	0.272727272	0.2	0.012244898	0.004761905	94.86599592
50	0.194444	0.083333	0.121315	0.111111	0.037099749	0.090909091	0.272727272	0.2	0.012244898	0.004761905	84.94170054
25	0.194444	0.083333	0.121315	0.111111	0.037099749	0.090909091	0.272727272	0.2	0.012244898	0.004761905	57.12774469
0	0.194444	0.083333	0.121315	0.111111	0.037099749	0.090909091	0.272727272	0.2	0.012244898	0.004761905	5.77227491
100	0.194444	0.083333	0.121315	0.111111	0.062322226	0.090909091	0.272727272	0.2	0.012244898	0.004761905	92.82873132
75	0.194444	0.083333	0.121315	0.111111	0.062322226	0.090909091	0.272727272	0.2	0.012244898	0.004761905	83.41408575
50	0.194444	0.083333	0.121315	0.111111	0.062322226	0.090909091	0.272727272	0.2	0.012244898	0.004761905	66.4719815
25	0.194444	0.083333	0.121315	0.111111	0.062322226	0.090909091	0.272727272	0.2	0.012244898	0.004761905	33.41630557
0	0.194444	0.083333	0.121315	0.111111	0.062322226	0.090909091	0.272727272	0.2	0.012244898	0.004761905	5.77227491
100	0.194444	0.083333	0.121315	0.111111	0.046511628	0.090909091	0.272727272	0.2	0.012244898	0.004761905	97.28213165
75	0.194444	0.083333	0.121315	0.111111	0.046511628	0.090909091	0.272727272	0.2	0.012244898	0.004761905	91.2408821
50	0.194444	0.083333	0.121315	0.111111	0.046511628	0.090909091	0.272727272	0.2	0.012244898	0.004761905	78.47047862
25	0.194444	0.083333	0.121315	0.111111	0.046511628	0.090909091	0.272727272	0.2	0.012244898	0.004761905	47.43817524
0	0.194444	0.083333	0.121315	0.111111	0.046511628	0.090909091	0.272727272	0.2	0.012244898	0.004761905	5.77227491
100	0.194444	0.083333	0.121315	0.111111	0.046511628	0.076923077	0.272727272	0.2	0.012244898	0.004761905	97.28213165
75	0.194444	0.083333	0.121315	0.111111	0.046511628	0.076923077	0.272727272	0.2	0.012244898	0.004761905	91.6975933
50	0.194444	0.083333	0.121315	0.111111	0.046511628	0.076923077	0.272727272	0.2	0.012244898	0.004761905	80.65051719
25	0.194444	0.083333	0.121315	0.111111	0.046511628	0.076923077	0.272727272	0.2	0.012244898	0.004761905	55.49254368
0	0.194444	0.083333	0.121315	0.111111	0.046511628	0.076923077	0.272727272	0.2	0.012244898	0.004761905	10.83251835
100	0.194444	0.083333	0.121315	0.111111	0.046511628	0.111111111	0.272727272	0.2	0.012244898	0.004761905	97.28213165
75	0.194444	0.083333	0.121315	0.111111	0.046511628	0.111111111	0.272727272	0.2	0.012244898	0.004761905	90.75172772
50	0.194444	0.083333	0.121315	0.111111	0.046511628	0.111111111	0.272727272	0.2	0.012244898	0.004761905	75.99068088
25	0.194444	0.083333	0.121315	0.111111	0.046511628	0.111111111	0.272727272	0.2	0.012244898	0.004761905	38.39312134
0	0.194444	0.083333	0.121315	0.111111	0.046511628	0.111111111	0.272727272	0.2	0.012244898	0.004761905	3.358596625
100	0.194444	0.083333	0.121315	0.111111	0.046511628	0.083333333	0.272727272	0.2	0.012244898	0.004761905	97.28213165
75	0.194444	0.083333	0.121315	0.111111	0.046511628	0.083333333	0.272727272	0.2	0.012244898	0.004761905	91.47315298
50	0.194444	0.083333	0.121315	0.111111	0.046511628	0.083333333	0.272727272	0.2	0.012244898	0.004761905	79.59528991
25	0.194444	0.083333	0.121315	0.111111	0.046511628	0.083333333	0.272727272	0.2	0.012244898	0.004761905	51.61454649
0	0.194444	0.083333	0.121315	0.111111	0.046511628	0.083333333	0.272727272	0.2	0.012244898	0.004761905	7.883707662
100	0.194444	0.083333	0.121315	0.111111	0.046511628	0.1	0.272727272	0.2	0.012244898	0.004761905	97.28213165
75	0.194444	0.083333	0.121315	0.111111	0.046511628	0.1	0.272727272	0.2	0.012244898	0.004761905	91.00050549
50	0.194444	0.083333	0.121315	0.111111	0.046511628	0.1	0.272727272	0.2	0.012244898	0.004761905	77.27088596
25	0.194444	0.083333	0.121315	0.111111	0.046511628	0.1	0.272727272	0.2	0.012244898	0.004761905	43.00483619
0	0.194444	0.083333	0.121315	0.111111	0.046511628	0.1	0.272727272	0.2	0.012244898	0.004761905	4.327175968
100	0.194444	0.08325	0.121315	0.111111	0.046511628	0.090909091	0.272727272	0.2	0.012244898	0.004761905	97.28213165
75	0.194444	0.08325	0.121315	0.111111	0.046511628	0.090909091	0.272727272	0.2	0.012244898	0.004761905	91.23994061
50	0.194444	0.08325	0.121315	0.111111	0.046511628	0.090909091	0.272727272	0.2	0.012244898	0.004761905	78.46393214
25	0.194444	0.08325	0.121315	0.111111	0.046511628	0.090909091	0.272727272	0.2	0.012244898	0.004761905	47.40586253
0	0.194444	0.08325	0.121315	0.111111	0.046511628	0.090909091	0.272727272	0.2	0.012244898	0.004761905	5.751382606
100	0.194444	0.1514281	0.121315	0.111111	0.046511628	0.090909091	0.272727272	0.2	0.012244898	0.004761905	97.28213165
75	0.194444	0.1514281	0.121315	0.111111	0.046511628	0.090909091	0.272727272	0.2	0.012244898	0.004761905	91.96840059
50	0.194444	0.1514281	0.121315	0.111111	0.046511628	0.090909091	0.272727272	0.2	0.012244898	0.004761905	83.33257283
25	0.194444	0.1514281	0.121315	0.111111	0.046511628	0.090909091	0.272727272	0.2	0.012244898	0.004761905	71.04895334
0	0.194444	0.1514281	0.121315	0.111111	0.046511628	0.090909091	0.272727272	0.2	0.012244898	0.004761905	63.78337525
100	0.194444	0.01507192	0.121315	0.111111	0.046511628	0.090909091	0.272727272	0.2	0.012244898	0.004761905	97.28213165
75	0.194444	0.01507192	0.121315	0.111111	0.046511628	0.090909091	0.272727272	0.2	0.012244898	0.004761905	90.42501634
50	0.194444	0.01507192	0.121315	0.111111	0.046511628	0.090909091	0.272727272	0.2	0.012244898	0.004761905	72.83512135
25	0.194444	0.01507192	0.121315	0.111111	0.046511628	0.090909091	0.272727272	0.2	0.012244898	0.004761905	26.06141789
0	0.194444	0.01507192	0.121315	0.111111	0.046511628	0.090909091	0.272727272	0.2	0.012244898	0.004761905	1.184643354
100	0.194444	0.117339	0.121315	0.111111	0.046511628	0.090909091	0.272727272	0.2	0.012244898	0.004761905	97.28213165
75	0.194444	0.117339	0.121315	0.111111	0.046511628	0.090909091	0.272727272	0.2	0.012244898	0.004761905	91.61555941
50	0.194444	0.117339	0.121315	0.111111	0.046511628	0.090909091	0.272727272	0.2	0.012244898	0.004761905	81.03744632
25	0.194444	0.117339	0.121315	0.111111	0.046511628	0.090909091	0.272727272	0.2	0.012244898	0.004761905	60.44965683
0	0.194444	0.117339	0.121315	0.111111	0.046511628	0.090909091	0.272727272	0.2	0.012244898	0.004761905	29.75739928
100	0.194444	0.04916096	0.121315	0.111111	0.046511628	0.090909091	0.272727272	0.2	0.012244898	0.004761905	97.28213165
75	0.194444	0.04916096	0.121315	0.111111	0.046511628	0.090909091	0.272727272	0.2	0.012244898	0.004761905	90.84257563
50	0.194444	0.04916096	0.121315	0.111111	0.046511628	0.090909091	0.272727272	0.2	0.012244898	0.004761905	75.69288568
25	0.194444	0.04916096	0.121315	0.111111	0.046511628	0.090909091	0.272727272	0.2	0.012244898	0.004761905	35.13798351
0	0.194444	0.04916096	0.121315	0.111111	0.046511628	0.090909091	0.272727272	0.2	0.012244898	0.004761905	2.02500854
100	0.1945	0.083333	0.121315	0.111111	0.046511628	0.090909091	0.272727272	0.2	0.012244898	0.004761905	97.28531488
75	0.1945	0.083333	0.121315	0.111111	0.046511628	0.090909091	0.272727272	0.2	0.012244898	0.004761905	91.2454657
50	0.1945	0.083333	0.121315	0.111111	0.046511628	0.090909091	0.272727272	0.2	0.012244898	0.004761905	78.47727159
25	0.1945	0.083333	0.121315	0.111111	0.046511628	0.090909091	0.272727272	0.2	0.012244898	0.004761905	47.44687238
0	0.1945	0.083333	0.121315	0.111111	0.046511628	0.090909091	0.272727272	0.2	0.012244898	0.004761905	5.77227491
100	0.2625963	0.083333	0.121315	0.111111	0.046511628	0.090909091	0.272727272	0.2	0.012244898	0.004761905	99.31420481
75	0.2625963	0.083333	0.121315	0.111111	0.046511628	0.090909091	0.272727272	0.2	0.012244898	0.004761905	94.51705731
50	0.2625963	0.083333	0.121315	0.111111	0.046511628	0.090909091	0.272727272	0.2	0.012244898	0.004761905	83.8205444
25	0.2625963	0.083333	0.121315	0.111111	0.046511628	0.090909091	0.272727272	0.2	0.012244898	0.004761905	56.17195859
0	0.2625963	0.083333	0.121315	0.111111	0.046511628	0.090909091	0.272727272	0.2	0.012244898	0.004761905	5.77227491
100	0.1264037	0.083333	0.121315	0.111111	0.046511628	0.090909091	0.272727272	0.2	0.012244898	0.004761905	87.12795965
75	0.1264037	0.083333	0.121315	0.111111	0.046511628	0.090909091	0.272727272	0.2	0.012244898	0.004761905	78.97637957
50	0.1264037	0.083333	0.121315	0.111111	0.046511628	0.090909091	0.272727272	0.2	0.012244898	0.004761905	63.55058356
25	0.1264037	0.083333	0.121315	0.111111	0.046511628	0.090909091	0.272727272	0.2	0.012244898	0.004761905	35.65844198
0	0.1264037	0.083333	0.121315	0.111111	0.046511628	0.090909091	0.272727272	0.2	0.012244898	0.004761905	5.77227491
100	0.1604519	0.083333	0.121315	0.111111	0.046511628	0.090909091	0.272727272	0.2	0.012244898	0.004761905	94.33785344
75	0.1604519	0.083333	0.121315	0.111111	0.046511628	0.090909091	0.272727272	0.2	0.012244898	0.004761905	87.31308533
50	0.1604519	0.083333	0.121315	0.111111	0.046511628	0.090909091	0.272727272	0.2	0.012244898	0.004761905	73.03548435
25	0.1604519	0.083333	0.121315	0.111111	0.046511628	0.090909091	0.272727272	0.2	0.012244898	0.004761905	41.78350299
0	0.1604519	0.083333	0.121315	0.111111	0.046511628	0.090909091	0.272727272	0.2	0.012244898	0.004761905	5.77227491
100	0.2285481	0.083333	0.121315	0.111111	0.046511628	0.090909091	0.272727272	0.2	0.012244898	0.004761905	98.64919721
75	0.2285481	0.083333	0.121315	0.111111	0.046511628	0.090909091	0.272727272	0.2	0.012244898	0.004761905	93.33722943
50	0.2285481	0.083333	0.121315	0.111111	0.046511628	0.090909091	0.272727272	0.2	0.012244898	0.004761905	81.74439901
25	0.2285481	0.083333	0.121315	0.111111	0.046511628	0.090909091	0.272727272	0.2	0.012244898	0.004761905	52.27890857
0	0.2285481	0.083333	0.121315	0.111111	0.046511628	0.090909091	0.272727272	0.2	0.012244898	0.004761905	5.77227491
100	0.194444	0.083333	0.121315	0.111333333	0.046511628	0.090909091	0.272727272	0.2	0.012244898	0.004761905	97.28213165
75	0.194444	0.083333	0.121315	0.111333333	0.046511628	0.090909091	0.272727272	0.2	0.012244898	0.004761905	91.24418025
50	0.194444	0.083333	0.121315	0.111333333	0.046511628	0.090909091	0.272727272	0.2	0.012244898	0.004761905	78.48407083
25	0.194444	0.083333	0.121315	0.111333333	0.046511628	0.090909091	0.272727272	0.2	0.012244898	0.004761905	47.48185117
0	0.194444	0.083333	0.121315	0.111333333	0.046511628	0.090909091	0.272727272	0.2	0.012244898	0.004761905	5.77227491
100	0.194444	0.083333	0.121315	0.2071735	0.046511628	0.090909091	0.272727272	0.2	0.012244898	0.004761905	97.28213165
75	0.194444	0.083333	0.121315	0.2071735	0.046511628	0.090909091	0.272727272	0.2	0.012244898	0.004761905	92.45721062
50	0.194444	0.083333	0.121315	0.2071735	0.046511628	0.090909091	0.272727272	0.2	0.012244898	0.004761905	82.64952319
25	0.194444	0.083333	0.121315	0.2071735	0.046511628	0.090909091	0.272727272	0.2	0.012244898	0.004761905	59.90553758
0	0.194444	0.083333	0.121315	0.2071735	0.046511628	0.090909091	0.272727272	0.2	0.012244898	0.004761905	5.77227491
100	0.194444	0.083333	0.121315	0.01549319	0.046511628	0.090909091	0.272727272	0.2	0.012244898	0.004761905	97.28213165
75	0.194444	0.083333	0.121315	0.01549319	0.046511628	0.090909091	0.272727272	0.2	0.012244898	0.004761905	89.543175
50	0.194444	0.083333	0.121315	0.01549319	0.046511628	0.090909091	0.272727272	0.2	0.012244898	0.004761905	68.79253634
25	0.194444	0.083333	0.121315	0.01549319	0.046511628	0.090909091	0.272727272	0.2	0.012244898	0.004761905	21.19544461
0	0.194444	0.083333	0.121315	0.01549319	0.046511628	0.090909091	0.272727272	0.2	0.012244898	0.004761905	5.77227491
100	0.194444	0.083333	0.121315	0.1592534	0.046511628	0.090909091	0.272727272	0.2	0.012244898	0.004761905	97.28213165
75	0.194444	0.083333	0.121315	0.1592534	0.046511628	0.090909091	0.272727272	0.2	0.012244898	0.004761905	91.89920222
50	0.194444	0.083333	0.121315	0.1592534	0.046511628	0.090909091	0.272727272	0.2	0.012244898	0.004761905	80.92202107
25	0.194444	0.083333	0.121315	0.1592534	0.046511628	0.090909091	0.272727272	0.2	0.012244898	0.004761905	55.0609666
0	0.194444	0.083333	0.121315	0.1592534	0.046511628	0.090909091	0.272727272	0.2	0.012244898	0.004761905	5.77227491
100	0.194444	0.083333	0.121315	0.06341326	0.046511628	0.090909091	0.272727272	0.2	0.012244898	0.004761905	97.28213165
75	0.194444	0.083333	0.121315	0.06341326	0.046511628	0.090909091	0.272727272	0.2	0.012244898	0.004761905	90.46925045
50	0.194444	0.083333	0.121315	0.06341326	0.046511628	0.090909091	0.272727272	0.2	0.012244898	0.004761905	74.83410646
25	0.194444	0.083333	0.121315	0.06341326	0.046511628	0.090909091	0.272727272	0.2	0.012244898	0.004761905	35.91682302
0	0.194444	0.083333	0.121315	0.06341326	0.046511628	0.090909091	0.272727272	0.2	0.012244898	0.004761905	5.77227491
100	0.194444	0.083333	0.121571429	0.111111	0.046511628	0.090909091	0.272727272	0.2	0.012244898	0.004761905	97.28213165
75	0.194444	0.083333	0.121571429	0.111111	0.046511628	0.090909091	0.272727272	0.2	0.012244898	0.004761905	91.25684684
50	0.194444	0.083333	0.121571429	0.111111	0.046511628	0.090909091	0.272727272	0.2	0.012244898	0.004761905	78.50996431
25	0.194444	0.083333	0.121571429	0.111111	0.046511628	0.090909091	0.272727272	0.2	0.012244898	0.004761905	47.51464517
0	0.194444	0.083333	0.121571429	0.111111	0.046511628	0.090909091	0.272727272	0.2	0.012244898	0.004761905	5.77227491
100	0.194444	0.083333	0.1905324	0.111111	0.046511628	0.090909091	0.272727272	0.2	0.012244898	0.004761905	97.28213165
75	0.194444	0.083333	0.1905324	0.111111	0.046511628	0.090909091	0.272727272	0.2	0.012244898	0.004761905	94.00050497
50	0.194444	0.083333	0.1905324	0.111111	0.046511628	0.090909091	0.272727272	0.2	0.012244898	0.004761905	86.02395599
25	0.194444	0.083333	0.1905324	0.111111	0.046511628	0.090909091	0.272727272	0.2	0.012244898	0.004761905	63.33021997
0	0.194444	0.083333	0.1905324	0.111111	0.046511628	0.090909091	0.272727272	0.2	0.012244898	0.004761905	5.77227491
100	0.194444	0.083333	0.05261043	0.111111	0.046511628	0.090909091	0.272727272	0.2	0.012244898	0.004761905	97.28213165
75	0.194444	0.083333	0.05261043	0.111111	0.046511628	0.090909091	0.272727272	0.2	0.012244898	0.004761905	83.78533447
50	0.194444	0.083333	0.05261043	0.111111	0.046511628	0.090909091	0.272727272	0.2	0.012244898	0.004761905	61.98707969
25	0.194444	0.083333	0.05261043	0.111111	0.046511628	0.090909091	0.272727272	0.2	0.012244898	0.004761905	21.82426413
0	0.194444	0.083333	0.05261043	0.111111	0.046511628	0.090909091	0.272727272	0.2	0.012244898	0.004761905	5.77227491
100	0.194444	0.083333	0.1560519	0.111111	0.046511628	0.090909091	0.272727272	0.2	0.012244898	0.004761905	97.28213165
75	0.194444	0.083333	0.1560519	0.111111	0.046511628	0.090909091	0.272727272	0.2	0.012244898	0.004761905	92.95182621
50	0.194444	0.083333	0.1560519	0.111111	0.046511628	0.090909091	0.272727272	0.2	0.012244898	0.004761905	82.93120954
25	0.194444	0.083333	0.1560519	0.111111	0.046511628	0.090909091	0.272727272	0.2	0.012244898	0.004761905	56.49441214
0	0.194444	0.083333	0.1560519	0.111111	0.046511628	0.090909091	0.272727272	0.2	0.012244898	0.004761905	5.77227491
100	0.194444	0.083333	0.08709093	0.111111	0.046511628	0.090909091	0.272727272	0.2	0.012244898	0.004761905	97.28213165
75	0.194444	0.083333	0.08709093	0.111111	0.046511628	0.090909091	0.272727272	0.2	0.012244898	0.004761905	88.47436762
50	0.194444	0.083333	0.08709093	0.111111	0.046511628	0.090909091	0.272727272	0.2	0.012244898	0.004761905	71.99574347
25	0.194444	0.083333	0.08709093	0.111111	0.046511628	0.090909091	0.272727272	0.2	0.012244898	0.004761905	35.81982592
0	0.194444	0.083333	0.08709093	0.111111	0.046511628	0.090909091	0.272727272	0.2	0.012244898	0.004761905	5.77227491
100	0.194444	0.083333	0.121315	0.111111	0.046511628	0.090909091	0.272727272	0.2	0.012244898	0.004761905	97.28213165
75	0.194444	0.083333	0.121315	0.111111	0.046511628	0.090909091	0.272727272	0.2	0.012244898	0.004761905	91.2408821
50	0.194444	0.083333	0.121315	0.111111	0.046511628	0.090909091	0.272727272	0.2	0.012244898	0.004761905	78.47047862
25	0.194444	0.083333	0.121315	0.111111	0.046511628	0.090909091	0.272727272	0.2	0.012244898	0.004761905	47.43817524
0	0.194444	0.083333	0.121315	0.111111	0.046511628	0.090909091	0.272727272	0.2	0.012244898	0.004761905	5.77227491
100	0.194444	0.083333	0.121315	0.111111	0.046511628	0.090909091	0.272727272	0.1507615	0.012244898	0.004761905	97.28213165
75	0.194444	0.083333	0.121315	0.111111	0.046511628	0.090909091	0.272727272	0.1507615	0.012244898	0.004761905	91.24016536
50	0.194444	0.083333	0.121315	0.111111	0.046511628	0.090909091	0.272727272	0.1507615	0.012244898	0.004761905	78.40342327
25	0.194444	0.083333	0.121315	0.111111	0.046511628	0.090909091	0.272727272	0.1507615	0.012244898	0.004761905	46.60332772
0	0.194444	0.083333	0.121315	0.111111	0.046511628	0.090909091	0.272727272	0.1507615	0.012244898	0.004761905	5.653391422
100	0.194444	0.083333	0.121315	0.111111	0.046511628	0.090909091	0.272727272	0.29699968	0.012244898	0.004761905	97.28213165
75	0.194444	0.083333	0.121315	0.111111	0.046511628	0.090909091	0.272727272	0.29699968	0.012244898	0.004761905	91.24133641
50	0.194444	0.083333	0.121315	0.111111	0.046511628	0.090909091	0.272727272	0.29699968	0.012244898	0.004761905	78.52970209
25	0.194444	0.083333	0.121315	0.111111	0.046511628	0.090909091	0.272727272	0.29699968	0.012244898	0.004761905	48.22086293
0	0.194444	0.083333	0.121315	0.111111	0.046511628	0.090909091	0.272727272	0.29699968	0.012244898	0.004761905	5.886214948
100	0.194444	0.083333	0.121315	0.111111	0.046511628	0.090909091	0.272727272	0.171924797	0.012244898	0.004761905	97.28213165
75	0.194444	0.083333	0.121315	0.111111	0.046511628	0.090909091	0.272727272	0.171924797	0.012244898	0.004761905	91.2405639
50	0.194444	0.083333	0.121315	0.111111	0.046511628	0.090909091	0.272727272	0.171924797	0.012244898	0.004761905	78.43799669
25	0.194444	0.083333	0.121315	0.111111	0.046511628	0.090909091	0.272727272	0.171924797	0.012244898	0.004761905	47.02639119
0	0.194444	0.083333	0.121315	0.111111	0.046511628	0.090909091	0.272727272	0.171924797	0.012244898	0.004761905	5.713224923
100	0.194444	0.083333	0.121315	0.111111	0.046511628	0.090909091	0.272727272	0.23903413	0.012244898	0.004761905	97.28213165
75	0.194444	0.083333	0.121315	0.111111	0.046511628	0.090909091	0.272727272	0.23903413	0.012244898	0.004761905	91.24113439
50	0.194444	0.083333	0.121315	0.111111	0.046511628	0.090909091	0.272727272	0.23903413	0.012244898	0.004761905	78.50100443
25	0.194444	0.083333	0.121315	0.111111	0.046511628	0.090909091	0.272727272	0.23903413	0.012244898	0.004761905	47.83689859
0	0.194444	0.083333	0.121315	0.111111	0.046511628	0.090909091	0.272727272	0.23903413	0.012244898	0.004761905	5.830102919
100	0.194444	0.083333	0.121315	0.111111	0.046511628	0.090909091	0.272727273	0.272727272	0.012244898	0.004761905	97.28213165
75	0.194444	0.083333	0.121315	0.111111	0.046511628	0.090909091	0.272727273	0.272727272	0.012244898	0.004761905	91.24126717
50	0.194444	0.083333	0.121315	0.111111	0.046511628	0.090909091	0.272727273	0.272727272	0.012244898	0.004761905	78.51936913
25	0.194444	0.083333	0.121315	0.111111	0.046511628	0.090909091	0.272727273	0.272727272	0.012244898	0.004761905	48.08176185
0	0.194444	0.083333	0.121315	0.111111	0.046511628	0.090909091	0.272727273	0.272727272	0.012244898	0.004761905	5.865853861
100	0.194444	0.083333	0.121315	0.111111	0.046511628	0.090909091	0.212790315	0.272727272	0.012244898	0.004761905	97.27905781
75	0.194444	0.083333	0.121315	0.111111	0.046511628	0.090909091	0.212790315	0.272727272	0.012244898	0.004761905	91.219965
50	0.194444	0.083333	0.121315	0.111111	0.046511628	0.090909091	0.212790315	0.272727272	0.012244898	0.004761905	78.37482691
25	0.194444	0.083333	0.121315	0.111111	0.046511628	0.090909091	0.212790315	0.272727272	0.012244898	0.004761905	47.54972385
0	0.194444	0.083333	0.121315	0.111111	0.046511628	0.090909091	0.212790315	0.272727272	0.012244898	0.004761905	5.865853861
100	0.194444	0.083333	0.121315	0.111111	0.046511628	0.090909091	0.379669316	0.272727272	0.012244898	0.004761905	97.28437872
75	0.194444	0.083333	0.121315	0.111111	0.046511628	0.090909091	0.379669316	0.272727272	0.012244898	0.004761905	91.25750154
50	0.194444	0.083333	0.121315	0.111111	0.046511628	0.090909091	0.379669316	0.272727272	0.012244898	0.004761905	78.63618935
25	0.194444	0.083333	0.121315	0.111111	0.046511628	0.090909091	0.379669316	0.272727272	0.012244898	0.004761905	48.58567328
0	0.194444	0.083333	0.121315	0.111111	0.046511628	0.090909091	0.379669316	0.272727272	0.012244898	0.004761905	5.865853861
100	0.194444	0.083333	0.121315	0.111111	0.046511628	0.090909091	0.239059216	0.272727272	0.012244898	0.004761905	97.28071601
75	0.194444	0.083333	0.121315	0.111111	0.046511628	0.090909091	0.239059216	0.272727272	0.012244898	0.004761905	91.23133955
50	0.194444	0.083333	0.121315	0.111111	0.046511628	0.090909091	0.239059216	0.272727272	0.012244898	0.004761905	78.45084651
25	0.194444	0.083333	0.121315	0.111111	0.046511628	0.090909091	0.239059216	0.272727272	0.012244898	0.004761905	47.81905668
0	0.194444	0.083333	0.121315	0.111111	0.046511628	0.090909091	0.239059216	0.272727272	0.012244898	0.004761905	5.865853861
100	0.194444	0.083333	0.121315	0.111111	0.046511628	0.090909091	0.31743321	0.272727272	0.012244898	0.004761905	97.28334297
75	0.194444	0.083333	0.121315	0.111111	0.046511628	0.090909091	0.31743321	0.272727272	0.012244898	0.004761905	91.24993302
50	0.194444	0.083333	0.121315	0.111111	0.046511628	0.090909091	0.31743321	0.272727272	0.012244898	0.004761905	78.58096541
25	0.194444	0.083333	0.121315	0.111111	0.046511628	0.090909091	0.31743321	0.272727272	0.012244898	0.004761905	48.33743022
0	0.194444	0.083333	0.121315	0.111111	0.046511628	0.090909091	0.31743321	0.272727272	0.012244898	0.004761905	5.865853861
